# Functional interactomes of the Ebola virus polymerase identified by proximity proteomics in the context of viral replication

**DOI:** 10.1101/2021.07.20.453153

**Authors:** Jingru Fang, Colette Pietzsch, George Tsaprailis, Gogce Crynen, Kelvin Frank Cho, Alice Y. Ting, Alexander Bukreyev, Juan Carlos de la Torre, Erica Ollmann Saphire

**Affiliations:** La Jolla Institute for Immunology, La Jolla CA 92037; Department of Immunology and Microbiology, Scripps Research, La Jolla CA 92037; Department of Pathology, University of Texas Medical Branch, Galveston, TX 77550; Galveston National Laboratory, University of Texas Medical Branch, Galveston, TX 77550; Proteomics Core, Scripps Research, Jupiter, FL 33458; Bioinformatics and Statistics Core, Scripps Research, Jupiter, FL 33458; Cancer Biology Program, Stanford University, Stanford, CA 94305; Department of Genetics, Department of Biology and Department of Chemistry, Stanford University, Stanford, CA 94305; Chan Zuckerberg Biohub, San Francisco, CA 94158; Department of Microbiology and Immunology, University of Texas Medical Branch, Galveston, TX 77550

## Abstract

Ebola virus (EBOV) critically depends on the viral polymerase to replicate and transcribe the viral RNA genome in the cytoplasm of host cells, where cellular factors can antagonize or facilitate the virus life cycle. Here we leveraged proximity proteomics and conducted an siRNA screen to define the functional interactome of EBOV polymerase. As proof-of-principle, we validated two cellular mRNA decay factors from 35 identified host factors: eukaryotic peptide chain release factor subunit 3a (eRF3a/GSPT1) and up-frameshift protein 1 (UPF1). Our data suggest that EBOV can subvert restrictions of cellular mRNA decay and repurpose both GSPT1 and UPF1 to promote viral replication. Treating EBOV-infected human hepatocytes with a drug candidate that targets GSPT1 for degradation significantly reduced viral RNA load and particle production. Our work demonstrates the utility of proximity proteomics to capture the functional host-interactome of the EBOV polymerase and to illuminate host-dependent regulations of viral RNA synthesis.
