## Supplementary material for "Functional interactomes of the Ebola virus polymerase identified by proximity proteomics in the context of viral replication": Table S2

### Sheet: siRNAs for screen
Index	Catalog Number	GeneID	Dha2014Symbol	siRNA1	siRNA2	siRNA3	siRNA4
2	L-011924	9255	AIMP1	GCAAUGGUCAUGUGUGCUA	GUGUGUGGCUACAUACAAA	GUACUCCACUGCACGCUAA	CGAAUUGGUUGCAUCAUAA
3	L-011612	1266	CNN3	UCUCUUACCUAGCGAACAA	GAGAUUACCAAUAUAGCGA	CAGUGAAGAAGGUCAACGA	CGGUGGACAACUCGACAAU
4	L-013601	23521	RPL13A	GUUAAUUCCUCAUGCGUUG	GGCCCUAUCUUGUGAGUGG	GUACACAGGGUAUUUCUAG	CCAGUUACUAUGAGUGAAA
7	L-019802	10963	STIP1	GCAAAUAACCCUCAACUGA	GAGACUACCAGAAGGCUUA	GGCAAGGGCUAUUCACGAA	CGAGAAGACUAUCGACAGA
8	L-013918	26058	GIGYF2	AGGAAGAAUUGUUACGCAA	AGGGAUAGCUUGCCCGAAU	ACGAAAAGAUGUAGGGAGA	CCUUAAAGACAACAAGAUA
9	L-015681	23111	SPG20	UAACAAAGGUCUGAAUACA	GGAUGUACGUCAUAAAGGA	CUAAAUGCAUCGUUAACAA	UGAAUUAGGUCAGAAGGAA
10	L-012375	11276	SYNRG	UCUGAUAGCUCUUUGGAUU	UAGCAGACCUAGAUAUGUU	GGAUUUACAAUGAGAGUUU	GGGAGGAGAUCUUAAGCAU
12	L-008221	3178	HNRNPA1	CGGAAACCUUGGUGUAGUU	GGGAAUGAAGCUUGUGUAU	CAACUUCGGUCGUGGAGGA	UAGAAUUCCUUCAGGGUGA
14	L-012877	10910	SUGT1	CAGAACAGAGCACGUUUAA	GAGAUGUGCCUACGCCAAA	CAACUGGUCUGAUGUAGGU	CAAACAGAAUCUCAAGUAG
15	L-019847	9276	COPB2	GGACACACCCAUUAUGUUA	GCAGAUGACCGUCUUGUUA	GAUAUUGACACAACAGAUA	GAUAUGGGCAGUUGUGAAA
16	L-029678	253725	FAM21C	CAUAGAGAAUCGUGUAUAU	AGAAAGAAGUAGAUCUCAU	CCGAGGAAGAUGAUGCUAA	GAACUAUGGCUUACAAGUA
17	L-006847	9793	CKAP5	CAAAGGAUGUCAUUCGUAA	GGCCAAAGCUCCAGGAUUA	UAAGUAAGGUGUUCAAUCA	GAAUAUAGGUGAACUUCCA
19	L-015417	154796	AMOT	GAAACAAGCUAGAGGGCGA	AGACAGAAAUCCAGCGCGU	AAGAAAAGCGAGACGACAA	GGUUGAAUGCUUUGAAUUU
20	L-019824	7268	TTC4	UACCAGAUACGAUGACUAA	CAUCAAGGCUAGGAAUAUC	UAAUUUGGAGGUCUACUUU	CUGCACAUCUACACACAAA
22	L-031725	85440	DOCK7	GAUCGAAGUUGUAAUCGUA	UCUCGAAGCCUUAGUAAUA	CGACUCUGCUUUAAAGAUU	UAACCAAACUUGCAGAGAU
23	L-018372	54801	HAUS6	CAGUUAAGCAGGUACGAAA	UUGACAAGAUGAAGACGUA	CGUCCAUCGGUGAAAGAAA	GGAAGUAGAUGGCUUAAUA
25	L-014405	54882	ANKHD1	CAAAGAAAGUGCUCUAACA	AGCAGGGUAUUAUGAAUUA	UGUCCGAGGUUGAAUCAUU	GAUGCACACUGCCUUAAUG
27	L-014385	79657	RPAP3	GCAAAUAAAGCAAUCGAAU	GAAGGAUAGUUCUGUCGAA	CAACAGAAGGAGAGCGAAA	UGUCAGUCUUACAGCGAGA
29	L-017274	4673	NAP1L1	UAACCAUAGUUCAUCGAAA	GCGUAUAAUCCCAAGAUCA	GUUAAGGCAUAUUGAGUUA	GGAACGAGAUGCUAUACUA
30	L-010508	2017	CTTN	CCACGAAUAUCAGUCGAAA	GAACAAGACCGAAUGGAUA	GAGCAUAUCAACAUACACA	CAAGUAACAUCAGAGCUAA
31	L-011468	8407	TAGLN2	GCUCAUUAAUGCACUGUAC	GGCAGUAGCCCGAGAUGAU	GCAAGAACGUGAUCGGGUU	GAACAUGGCCUGUGUGCAG
33	L-010348	4131	MAP1B	AGAAGUAGAUCUCCCGAUU	CCAGAGAUAUGUCCUUAUA	GUACAAAGACCAAGUCAUC	GCUGAGAGGUCCCUUAUGU
34	L-011528	8761	PABPC4	GGAGAGAAUUAGUCGAUAU	GUACCCAAGUCUUACGUUU	GCUGGGAAGAUCACGGGAA	AGGGAAAGCCAAUCCGCAU
36	L-021258	9859	CEP170	GAAGUAAAGUAACGAAAUC	UAAGGAAACUUCUUUGGUA	CCUACAAACUGCAUUAUUA	AAGCAUAGAUUCAAAGGUA
38	L-017978	85364	ZCCHC3	CAAUAACGACUGCGGAGAA	GGAACGAGACGGUGGACGU	AGUACAAAUGCGAGAUCGA	GGAGAUACGGAACGGACCA
39	L-017996	54812	AFTPH	GCACUAACCAUUCGGGAAA	GGUUAAUGUGCAUGCCCAA	GGACUGAGCUACAGGAUAU	GAGAAGAGCACCUAAGUGA
41	L-017653	55898	UNC45A	CUAUAUAAGUGCAGCGAGA	UUCAGGAGAAGGUGCGAUA	CAGUGGAGCAGCUGCGGAA	GCUAAGCAGUGUCGAAAGU
42	L-021406	9685	CLINT1	GCUCCUAGCUUACCUCAUA	CAGCAGCCAUCACUGAAUA	AUUCAGAGAUCGAGUCUAA	UGGUAAGGAUCAAGGUAUA
43	L-017719	29066	ZC3H7A	GCUCAAGAGUCUAAACGAU	GCAAAGCUCUGUAUCGGAA	GAUUGGAACAACUCGAUAA	AUAAGAAUCGUGACGGUAA
44	L-017136	80153	EDC3	CCUGAUAACAAACGCCUUA	GGAGAUUGAUACCUAUGAA	CGUAUCUAUUUGUGCGACA	UCAAAGAGCUAUGUCGACA
45	L-014285	79026	AHNAK	GCCUGAAGCUGCACCGCAA	CCAUCUACUUUGACAACCU	GGGACCAGAUUGUGGGUGC	CUGCAGCUCUGAAGUGGUU
46	L-015290	9857	CEP350	GUGAUUGGGUCUCGGGAAA	GAUGAUAGGCAGUCGAGAA	GUAGAGAACUGUAUCGAGA	AGAUCUAAGUCGUCAGUAA
48	L-012521	27101	CACYBP	GAAGCGAACCAUUAAUAAA	GAUGGGAUCAGUCAGAUAA	ACAGAGAGGUCAUUUGAUC	ACAACGGGCUAUACGGUGA
49	L-021220	9898	UBAP2L	CAACACAGCAGCACGUUAU	GUGUGGAGAGUGAGGCGAA	CAACAGAACCAGACGCAGA	CCUGGGAGAUGGUCGGGAA
50	L-009271	4361	MRE11A	GGAGGUACGUCGUUUCAGA	GGAAAUGAUACGUUUGUAA	CGAAAUGUCACUACUAAGA	GAAAGGCUCUAUCGAAUGU
55	L-008198	3309	HSPA5	GCGCAUUGAUACUAGAAAU	GAACCAUCCCGUGGCAUAA	GAAAGAAGGUUACCCAUGC	AGAUGAAGCUGUAGCGUAU
56	L-012705	509	ATP5C1	GAUAUCACCAGGAGACUAA	GGUCUGUCAUCUCCUAUAA	GCCAAGCUGUCAUCACAAA	GGAUUGGGAUCUUUAGCUC
57	L-008799	1719	DHFR	GGAGAAAGGCAUUAAGUAC	GAAGGUAACUAACGGAAGG	GAAAUCAUCAAUUGAGGUA	CGGAGAAACUGAACUGAGA
58	L-012579	2316	FLNA	GCAGGAGGCUGGCGAGUAU	GCACCCAGACCGUCAAUUA	GCACAUGUUCCGUGUCCUA	GAAUGGCGUUUACCUGAUU
59	L-019870	9470	EIF4E2	GGAUUAUUCGGCUGCGGAA	ACAACAAGUUCGACGCUUU	CAUUGAAGCUGGCGUCAUC	CGGAACGAGACAAGAAUCA
60	L-007668	4627	MYH9	GUAUCAAUGUGACCGAUUU	CAAAGGAGCCCUGGCGUUA	GGAGGAACGCCGAGCAGUA	CGAAGCGGGUGAAAGCAAA
62	L-019644	2935	GSPT1	GGAGAAACUAGUGCCAUUU	GAAUCAGGAUCUAUUUGUA	GCAAAGACAGCAGGUGUAA	CCGAUGAUGUAGAGACUGA
63	L-010409	3161	HMMR	GUUAACAGCCAGUGAGAUA	GGACUAAUGAACUACUAAA	GAUACUACCUUGCCUGCUU	CAAGUGGCGUCUCCUCUAU
65	L-009256	11313	LYPLA2	GCUGCCUCCUGUCUAACUA	UGUCCUGGAUUCCGAUAAA	GGAGUUGUGUCUCGUCUUC	GCUGCUUUCUUAUCCAUUU
66	L-019530	8672	EIF4G3	UGACAAGGCUGCAUUAUCA	GCAAACAAAUGAGCCAUAA	CUACAAGCAUCGAUAGUAA	CCUCACAUCUUGCACAGAA
67	L-011763	5976	UPF1	CAGCGGAUCGUGUGAAGAA	CAAGGUCCCUGAUAAUUAU	GCAGCCACAUUGUAAAUCA	GCUCGCAGACUCUCACUUU
68	L-008566	10694	CCT8	GGAAACCGAAGGUGAUGUA	CUAUCAAACUCGCUACUAA	GAACAGUAUGCUAUUAAGA	AGACUGGGAUGAUGACCAA
69	L-013237	56478	EIF4ENIF1	GAUCACCGUCUUAGCGAUA	ACUUCAAGGACAAGCGUUU	GAACAAGAUUAUCGACCUA	GGAGAUAGUAAGCGUGUCU
71	L-017609	3312	HSPA8	CGUAAUACCACCAUUCCUA	GAUAACAACCUGCUUGGCA	GACCUUCACUACCUAUUCU	UGAAACUGCUGGUGGAGUC
72	L-006355	4646	MYO6	CCACACUGCUCCAUAAUAU	UAUGAAAGAUCCUCUGCUA	CAUUGUAUCUGGAGAAUCA	GAAUCCAUACUUUGACAUA
75	L-019953	3054	HCFC1	CCGGCAAGAUUAUCGAGUA	GAGAAGGAGUGGAAGUGUA	CCAAACCAGUUCAGACUUC	GCCUAUAAGUUUCGUGUUG
77	L-019474	1981	EIF4G1	GGGCUUAGCUGGAAGGAAU	GUUAAUGACCGAAGAUAUA	GGGAACAGAAGUAUGAAUA	GAUGUUAACAGAGGCAAUA
78	L-015677	10767	HBS1L	CCAGCGAUCUAUUGACAAA	UCGGAAUGUUCGAGGCUAU	GGUCAUUGGUCAUGUUGAU	AUGCAUGGGUCUUGGAUGA
79	L-003869	324	APC	GAUGAUAUGUCGCGAACUU	AUGAUAAGCUCCCAAAUAA	GAGAAUACGUCCACACCUU	GAACUAGAUACACCAAUAA
83	L-003527	5610	EIF2AK2	GUAAGGGAACUUUGCGAUA	GCGAGAAACUAGACAAAGU	CGACCUAACACAUCUGAAA	CCACAUGAUAGGAGGUUUA
84	L-004101	701	BUB1B	CAAUACAGCUUCACUGAUA	GCAAUGAGCCUUUGGAUAU	GAAACGGGCAUUUGAAUAU	GAUGGUGAAUUGUGGAAUA
85	L-026032	9919	SEC16A	GGACGGAAGCCUAUGAGUA	CCUUACAGGAGACGGGCUA	AAGCGGACUUUGACGAUUU	CCUCAGUCCUCUAGCGUGU
86	L-014361	79585	CORO7	CGUCAUGAGCUGCGAGGUA	UCGGCUGACAGGACGGUAA	GCACUGUCCUGCACCGAGA	AUUCAGACCUAGUCACCGA
87	L-008478	7323	UBE2D3	CCACAAUUAUGGGACCUAA	GCCAUGUGAUGCUACCUUA	UCACAGUGGUCGCCUGCUU	GAUGAGUGAUCAACUAAUA
	J-018133	79598	LRRIQ2	AAGCCAAAGAUGUGCGUUA	UUGGAACAGUUGUCGAUUA	UAAUACUACUGGUCGAAUA	GAAAUAAGGAGAUUACGAA
	D-011724	4134	MAP4	GGAGUAGAAGGGAGCGAUA	GGAGAGAUAAAGCGGGACU	GAUGAUGUUGUGGGAGAAA	GAGUCAAAGAAGAAACCGU
	D-017658	9738	CCP110	GAAGAAAGCUUUACUGACU	GCAAUUAUCACUACUCAUA	CCAGAUCCCUAUGUAAUGA	GAGAGGCGCACACAUAAUG
	D-011158	6142	RPL18A	GUACUUUGUAUCUCAGUUA	AGUACAAGGUAGUGGGUCG	CUAAUCAUGUCGUCGCCAA	CCAAAUAAACUCAGGAACG
	D-032577	84726	PRRC2B	GCGAUUAGAUCCUCAGUUA	GCACAGGAGUUCAAGUAUC	GCUGGUUCCUCAAACGAUA	UAAGCGGACUCGAGAGGAA
	J-008047	4864	NPC1	GGACAACUAUACCCGAAUA	GAAGAAAGCCCGACUUAUA	GCGAACGGCUUCUAAAUUU	GAUGAGACCAAUUGUGAUA

### Sheet: GSPT1siRNAs_Qiagen
Gene ID	Gene symbol	siRNA name	Product name	Cat#	Target sequence
2935	GSPT1	GSPT1si8	Hs_GSPT1_8	SI04237625	CAGCCGGCAACTCAACGTCAA
2935	GSPT1	GSPT1si9	Hs_GSPT1_9	SI04342093	TGCCCAGATAGTGATTATAGA
2935	GSPT1	GSPT1si10	Hs_GSPT1_10	SI04949119	TTGGACCGTTATAGAGCAATA
2935	GSPT1	GSPT1si11	Hs_GSPT1_11	SI04949126	CTGCACCGGCTTTGAAATGAA
5976	UPF1	UPF1si1	Hs_UPF1_1	SI03120432	TGGCGTCATCATGTGGGCAA
5976	UPF2	UPF1si2	Hs_RENT1_1	SI00045598	CACCATGAGCGTGGAGGCGTA
5976	UPF3	UPF1si3	Hs_RENT1_2	SI00045605	ACGGAGCGCTGCACACCGAAA
5976	UPF4	UPF1si4	Hs_RENT1_6	SI02629963	ATCAAGGTCCCTGATAATTAT
